# Longitudinal Variability of *Bifidobacterium* Species in the Infant Gut is Independent of Maternal Milk HMO Composition

**DOI:** 10.1101/2023.07.17.549354

**Authors:** Dena Ennis, Shimrit Shmorak, Evelyn Jantscher-Krenn, Moran Yassour

## Abstract

The development of the infant gut microbiome is primarily influenced by the infant feeding type, with breast milk serving as the optimal source of nutrition. Breast milk contains human milk oligosaccharides (HMOs) that act as nourishment for the developing gut microbiome, potentially conferring advantages to specific bacterial species. Previous studies have demonstrated the ability of certain *Bifidobacterium* species to utilize individual HMOs, however a longitudinal study examining the evolving microbial community at a high resolution in the context of mothers’ milk HMO composition is lacking. Here, we explored the relationship between the HMO composition in mothers’ milk and the abundance of *Bifidobacterium* species in the infant gut throughout the course of early life. To enable subspecies taxonomic classification, we developed a high-throughput method for quantifying the abundance of *Bifidobacterium longum* subsp. *infantis* (*BL. infantis*; the best known HMO-utilizer) from metagenomic sequencing. We applied this method to a longitudinal cohort consisting of 21 mother-infant dyads, from whom we collected matched breast milk and infant stool samples at multiple time points during the first year of life. We observed substantial changes in the infant gut microbiome over the course of several months, while the HMO composition in mothers’ milk remained relatively stable. *Bifidobacterium* species were a prominent factor contributing to the variation observed among samples; however, no significant associations were found between specific HMOs in mothers’ milk and the abundance of *Bifidobacterium* species. Finally, the longitudinal nature of our cohort enabled us to characterize the dynamic colonization of *BL. infantis* in the infant gut, which surprisingly began late in the breastfeeding period. Applying our *BL. infantis* quantification method to additional datasets from various geographical locations, we found similar, late-colonization by *BL. infantis*, highlighting the importance of quantifying *BL. infantis* in the infant gut.
