## Supplementary table 1 for "Longitudinal Variability of *Bifidobacterium* Species in the Infant Gut is Independent of Maternal Milk HMO Composition"

Sample	Age (weeks)	Mother_antibiotics	Baby_antibiotics.x	Nursing	Formula_type	Nursing type (direct/pumped)	Mastitis	Solids	Mother_probiotics	Baby_probiotics	Mothers smokes	Number of children	Number of people in household	Diseases	Mother_chronic_medecation	Mother_antibiotics_pregnancy	Pets	Week_of_birth	Birth_weight_baby (kg)	Birth_type	Gender
inf01_10	10.42857143			Only breast milk		Direct	No	None			No	4	6					39+4	3.12	Vaginal	Female
inf01_14	14.14285714			Only breast milk		Direct	No	None			No	4	6					39+4	3.12	Vaginal	Female
inf01_19	19.14285714			Only breast milk		Direct	No	Tasting			No	4	6					39+4	3.12	Vaginal	Female
inf01_25	25.14285714			Only breast milk		Direct	No	Tasting			No	4	6					39+4	3.12	Vaginal	Female
inf02_2	2.428571429			Only breast milk		Both	No	None			No	3	5			Birth	Dog	38+1	3.45	C-section	Female
inf02_3	3.285714286			Only breast milk		Both	No	None			No	3	5			Birth	Dog	38+1	3.45	C-section	Female
inf02_4	4.285714286			Only breast milk		Both	No	None			No	3	5			Birth	Dog	38+1	3.45	C-section	Female
inf02_5	5.428571429			Only breast milk		Both	No	None			No	3	5			Birth	Dog	38+1	3.45	C-section	Female
inf02_10	10.28571429			Only breast milk		Both	No	None			No	3	5			Birth	Dog	38+1	3.45	C-section	Female
inf03_4	4.142857143			Mostly breast milk	Nutrlion	Both	No	None			No	3	5		Eltroxin			39+1	3.34	Vaginal	Female
inf03_7	7.428571429	Penicillin		Mostly breast milk	Similack	Direct	No	None			No	3	5		Eltroxin			39+1	3.34	Vaginal	Female
inf03_12	11.71428571			Only breast milk		Direct	No	None			No	3	5		Eltroxin			39+1	3.34	Vaginal	Female
inf03_18	17.71428571			Only breast milk		Direct	No	None			No	3	5		Eltroxin			39+1	3.34	Vaginal	Female
inf03_23	22.71428571			Only breast milk		Direct	No	None			No	3	5		Eltroxin			39+1	3.34	Vaginal	Female
inf03_31	30.57142857			Only breast milk		Direct	No	2 meals			No	3	5		Eltroxin			39+1	3.34	Vaginal	Female
inf04_14	13.85714286			Both breast milk and formula	Materna gold	Direct	No	None			No	2	4					39+1	3.5	Vaginal	Female
inf04_17	16.71428571			Both breast milk and formula	Materna gold, baby clori	Direct	No	None			No	2	4					39+1	3.5	Vaginal	Female
inf04_20	19.85714286			Both breast milk and formula	Materna gold, baby clori	Direct	No	Tasting			No	2	4					39+1	3.5	Vaginal	Female
inf04_24	24			Both breast milk and formula	Materna gold, baby clori	Direct	No	1 meal			No	2	4					39+1	3.5	Vaginal	Female
inf04_29	28.85714286			Mostly formula	Materna gold, baby clori	Direct	No	1 meal	activia yogurt		No	2	4					39+1	3.5	Vaginal	Female
inf05_12	12			Only breast milk		Both	No	None			No	2	4			Birth		38+6	3.05	Vaginal	Male
inf05_14	14			Only breast milk		Both	No	None			No	2	4			Birth		38+6	3.05	Vaginal	Male
inf05_15	15			Only breast milk		Both	No	None			No	2	4			Birth		38+6	3.05	Vaginal	Male
inf05_19	19.14285714			Only breast milk		Both	No	None			No	2	4			Birth		38+6	3.05	Vaginal	Male
inf06_23	23			Only breast milk		Direct	No	None			No	2	4					39+6	3.5	Vaginal	Male
inf06_31	31.28571429			Only breast milk		Direct	No	3 meals or more			No	2	4					39+6	3.5	Vaginal	Male
inf07_9	8.571428571			Only breast milk		Both	No	None		Biogaya	No	1	3					39+5	2.795	Vaginal	Female
inf07_10	9.428571429			Only breast milk		Direct	No	None		Biogaya	No	1	3					39+5	2.795	Vaginal	Female
inf07_11	11.42857143			Only breast milk		Both	No	None		Biogaya	No	1	3					39+5	2.795	Vaginal	Female
inf07_16	15.57142857			Only breast milk		Both	No	None	MYCO TUMMY	Biogaya	No	1	3					39+5	2.795	Vaginal	Female
inf07_20	19.71428571			Only breast milk		Both	No	Tasting		Biogaya	No	1	3					39+5	2.795	Vaginal	Female
inf07_29	28.85714286			Only breast milk		Both	No	Tasting			No	1	3					39+5	2.795	Vaginal	Female
inf08_19	18.57142857			Only breast milk		Direct	No	None			No	3	5				Cat, outside	39+1	3.65	Vaginal	Female
inf08_21	21.42857143			Only breast milk		Both	No	None	Bio25		No	3	5				Cat, outside	39+1	3.65	Vaginal	Female
inf08_28	28.42857143			Only breast milk		Direct	No	3 meals or more			No	3	5				Cat, outside	39+1	3.65	Vaginal	Female
inf09_9	9			Only breast milk		Direct	No	None			No	3	5					39+0	3.6	Vaginal	Female
inf09_12	11.85714286			Only breast milk		Both	No	None			No	3	5					39+0	3.6	Vaginal	Female
inf09_19	18.85714286			Only breast milk		Direct	No	Tasting			No	3	5					39+0	3.6	Vaginal	Female
inf10_16	16.28571429			Only breast milk		Direct	No	None			No	3	5					40+2	3.74	Vaginal	Female
inf10_19	19.28571429			Only breast milk		Direct	No	None			No	3	5					40+2	3.74	Vaginal	Female
inf10_23	23.28571429			Only breast milk		Direct	No	None			No	3	5					40+2	3.74	Vaginal	Female
inf11_27	26.85714286			Only breast milk		Both	No	1 meal			No	1	3		Cerazette	Birth		41+1	2.8	Vaginal	Female
inf11_30	30.28571429			Only breast milk		Both	No	2 meals			No	1	3		Cerazette	Birth		41+1	2.8	Vaginal	Female
inf11_32	32			Only breast milk		Both	No	2 meals			No	1	3		Cerazette	Birth		41+1	2.8	Vaginal	Female
inf12_20	19.85714286			Only breast milk		Direct	No	None			No	1	3					40+0	3.765	Vaginal	Male
inf12_22	21.71428571			Only breast milk		Both	No	Tasting			No	1	3					40+0	3.765	Vaginal	Male
inf13_21	21.42857143			Mostly breast milk	Materna gold	Direct	No	Tasting			No	2	4		Escitalopram			41+0	3.9	Vaginal	Male
inf13_24	24			Mostly breast milk	Materna extra care	Direct	No	Tasting			No	2	4		Escitalopram			41+0	3.9	Vaginal	Male
inf13_25	25.14285714			Mostly breast milk	Materna extra care	Direct	No	Tasting			No	2	4		Escitalopram			41+0	3.9	Vaginal	Male
inf14_1	1.285714286			Only breast milk		Direct	No	None			No	1	3				Dog, outside	39+6	3.15	Vaginal	Male
inf14_6	6.142857143			Only breast milk		Both	No	None			No	1	3				Dog, outside	39+6	3.15	Vaginal	Male
inf14_14	14.14285714			Only breast milk		Both	No	None			No	1	3				Dog, outside	39+6	3.15	Vaginal	Male
inf15_19	19			Mostly breast milk	Nutrilion AR	Direct	No	Tasting			No	2	4			Augmentin		36+6	2.275	Vaginal	Female
inf15_23	23.28571429			Only breast milk		Direct	No	1 meal			No	2	4			Augmentin		36+6	2.275	Vaginal	Female
inf15_27	27.42857143			Only breast milk		Both	No	2 meals			No	2	4			Augmentin		36+6	2.275	Vaginal	Female
inf16_3	2.714285714			Only breast milk		Direct	No	None			No	1	3					40+4	3.38	Vaginal	Female
inf16_4	3.714285714			Only breast milk		Direct	No	None			No	1	3					40+4	3.38	Vaginal	Female
inf16_6	5.857142857			Only breast milk		Both	No	None			No	1	3					40+4	3.38	Vaginal	Female
inf16_11	10.85714286			Only breast milk		Both	No	None			No	1	3					40+4	3.38	Vaginal	Female
inf16_16	16.42857143			Only breast milk		Both	No	None			No	1	3					40+4	3.38	Vaginal	Female
inf16_24	24.42857143	agisten, hydroagisten, dermacombin, flucanazole (antifungal)		Only breast milk		Both	No	Tasting			No	1	3					40+4	3.38	Vaginal	Female
inf16_41	41		Gentamicin eye drops, Maclivan	Only breast milk		Both	No	2 meals			No	1	3					40+4	3.38	Vaginal	Female
inf17_21	21.28571429			Only breast milk		Direct	No	Tasting			No	4	6	IBS, Lactose intolerance				39+0	2.375	Vaginal	Female
inf17_24	24			Only breast milk		Direct	No	1 meal			No	4	6	IBS, Lactose intolerance				39+0	2.375	Vaginal	Female
inf17_32	32.14285714			Mostly breast milk	Materna	Direct	No	3 meals or more			No	4	6	IBS, Lactose intolerance				39+0	2.375	Vaginal	Female
inf17_37	37			Both breast milk and formula	Nutrilion	Direct	No	3 meals or more			No	4	6	IBS, Lactose intolerance				39+0	2.375	Vaginal	Female
inf18_2	2.142857143			Only breast milk		Both	No	None			No	2	4					40+1	2.94	Vaginal	Female
inf18_6	5.571428571			Only breast milk		Both	No	None			No	2	4					40+1	2.94	Vaginal	Female
inf18_9	9.428571429			Only breast milk		Both	No	None			No	2	4					40+1	2.94	Vaginal	Female
inf18_14	14.42857143			Only breast milk		Both	No	None			No	2	4					40+1	2.94	Vaginal	Female
inf18_19	19.42857143			Only breast milk		Both	No	None			No	2	4					40+1	2.94	Vaginal	Female
inf18_24	24.14285714			Only breast milk		Both	No	Tasting			No	2	4					40+1	2.94	Vaginal	Female
inf18_26	26.42857143			Only breast milk		Both	No	Tasting			No	2	4					40+1	2.94	Vaginal	Female
inf18_33	33.42857143			Only breast milk		Both	No	1 meal			No	2	4					40+1	2.94	Vaginal	Female
inf20_19	19.14285714			Only formula	Materna HMO			None			No	3	5	Diabetes	Diabities			40	3.5	Vaginal	Male
inf20_20	19.85714286			Only formula	Materna HMO			None			No	3	5	Diabetes	Diabities			40	3.5	Vaginal	Male
inf21_12	11.71428571			Only breast milk		Both	No	None			No	1	3					40+3	3.61	Vaginal	Male
inf22_23	23.14285714			Only breast milk		Direct	No	None			No	3	5					39+0	3.41	Vaginal	Female
inf22_26	26			Only breast milk		Direct	No	Tasting			No	3	5					39+0	3.41	Vaginal	Female
inf22_34	34			Only breast milk		Direct	No	2 meals			No	3	5					39+0	3.41	Vaginal	Female
