## Supplementary table 2 for "Longitudinal Variability of *Bifidobacterium* Species in the Infant Gut is Independent of Maternal Milk HMO Composition"

	Annotation	GenBank assembly
1	Bifidobacterium longum subsp. longum ATCC 55813 genomic scaffold SCAFFOLD1	GCA_000003135
2	>AE014295.3 Bifidobacterium longum NCC2705	GCA_000007525
3	Bifidobacterium longum DJO10A	GCA_000008945
4	Bifidobacterium longum subsp. infantis ATCC 15697	GCA_000020425
5	Bifidobacterium longum subsp. longum JDM301	GCA_000092325
6	Bifidobacterium longum subsp. infantis CCUG 52486 supercont2.22 genomic scaffold	GCA_000155415
7	Bifidobacterium longum subsp. longum BBMN68	GCA_000166315
8	Bifidobacterium sp. 12_1_47BFAA genomic scaffold supercont1.1	GCA_000185665
9	Bifidobacterium longum subsp. longum JCM 1217 DNA	GCA_000196555
10	Bifidobacterium longum subsp. infantis 157F DNA	GCA_000196575
11	Bifidobacterium longum subsp. longum KACC 91563	GCA_000219455
12	Bifidobacterium longum subsp. longum 2-2B ctg7180000000666	GCA_000261205
13	Bifidobacterium longum subsp. longum 35B ctg7180000000747	GCA_000261225
14	Bifidobacterium longum subsp. longum 1-6B contig00127	GCA_000261245
15	Bifidobacterium longum subsp. longum 44B contig00033	GCA_000261265
16	Bifidobacterium longum subsp. infantis ATCC 15697 = JCM 1222 = DSM 20088 DNA	GCA_000269965
17	Bifidobacterium longum D2957 Contig013	GCA_000478525
18	Bifidobacterium longum E18 chromosome	GCA_000497735
19	Bifidobacterium longum subsp. longum EK5 seq1	GCA_000730025
20	Bifidobacterium longum subsp. longum 17-1B seq1	GCA_000730035
21	Bifidobacterium longum subsp. longum 72B seq1	GCA_000730045
22	Bifidobacterium longum subsp. longum 7-1B seq1	GCA_000730055
23	Bifidobacterium longum subsp. longum 1-5B seq1	GCA_000730105
24	Bifidobacterium longum subsp. infantis EK3 seq1	GCA_000730125
25	Bifidobacterium longum subsp. longum EK13 seq1	GCA_000730135
26	Bifidobacterium longum strain BXY01	GCA_000730205
27	Bifidobacterium longum subsp. longum strain LMG 13197 Contig1	GCA_000741245
28	Bifidobacterium longum subsp. suis strain LMG 21814 Contig01	GCA_000741625
29	Bifidobacterium longum subsp. longum GT15	GCA_000772485
30	Bifidobacterium longum subsp. longum strain VMKB44 seq1	GCA_000786175
31	Bifidobacterium longum subsp. infantis genome assembly BIC1206122787.V1	GCA_000825005
32	Bifidobacterium longum subsp. infantis genome assembly BIC1307292462.V1	GCA_000825025
33	Bifidobacterium longum subsp. infantis genome assembly BIC1401111250.V1	GCA_000825045
34	Bifidobacterium longum subsp. infantis genome assembly BIC1401212621a.V1	GCA_000825065
35	Bifidobacterium longum subsp. infantis genome assembly BIC1401212621b.V1	GCA_000825085
36	Bifidobacterium longum subsp. infantis genome assembly BIB1401242951.V1	GCA_000825105
37	Bifidobacterium longum subsp. infantis genome assembly BIB1401272845a.V1	GCA_000825125
38	Bifidobacterium longum subsp. infantis genome assembly BIB1401272845b.V1	GCA_000825145
39	Bifidobacterium longum DNA	GCA_000829295
40	Bifidobacterium longum subsp. longum CECT 7347 WGS project CALH00000000 data	GCA_001050555
41	Bifidobacterium longum subsp. longum strain BLOI2 BLOI2_C01	GCA_001275745
42	Bifidobacterium longum subsp. infantis strain BT1	GCA_001281305
43	Bifidobacterium longum strain BG7	GCA_001293145
44	Bifidobacterium longum subsp. longum strain NCIMB8809	GCA_001446255
45	Bifidobacterium longum subsp. longum strain CCUG30698	GCA_001446275
46	Bifidobacterium longum subsp. longum strain 9 contig_1	GCA_001447955
47	Bifidobacterium longum subsp. longum strain 7 contig_1	GCA_001447975
48	Bifidobacterium longum subsp. longum strain MC-42 contig_1	GCA_001516925
49	Bifidobacterium longum strain CMW7750 genomic scaffold Scaffold0	GCA_001546275
50	MAG: Bifidobacterium longum isolate 121.2 contig_00245_46403	GCA_001576955
51	Bifidobacterium longum strain 379 contig_1	GCA_001595465
52	Bifidobacterium longum strain 35624	GCA_001719085
53	Bifidobacterium longum subsp. longum strain AH1206	GCA_001725985
54	Bifidobacterium longum subsp. suis strain BSM11-5 112	GCA_001870705
55	Bifidobacterium longum subsp. infantis strain TPY12-1 117	GCA_001870755
56	Bifidobacterium longum subsp. longum strain 296B Contig_1	GCA_001892965
57	Bifidobacterium longum subsp. longum strain W11 Contig_1	GCA_001940535
58	Bifidobacterium longum strain 1898B Contig_1	GCA_002075875
59	Bifidobacterium longum strain 1897B Contig_1	GCA_002075935
60	Bifidobacterium longum strain 1890B Contig_1	GCA_002076015
61	Bifidobacterium longum subsp. infantis strain 1888B Contig_1	GCA_002076025
62	Bifidobacterium longum strain 1886B Contig_1	GCA_002076095
63	Bifidobacterium longum strain Indica contig00001	GCA_002276185
64	Bifidobacterium longum strain DPC6317 contig0001	GCA_002832945
65	Bifidobacterium longum strain APC1504 contig0001	GCA_002832955
66	Bifidobacterium longum strain APC1503 contig0001	GCA_002832985
67	Bifidobacterium longum strain DPC6321 contig0001	GCA_002832995
68	Bifidobacterium longum strain DPC6316 contig0001	GCA_002833015
69	Bifidobacterium longum strain APC1482 contig0001	GCA_002833035
70	Bifidobacterium longum strain APC1478 contig0001	GCA_002833055
71	Bifidobacterium longum strain APC1480 contig0001	GCA_002833065
72	Bifidobacterium longum strain APC1477 contig0001	GCA_002833075
73	Bifidobacterium longum strain APC1472 contig0001	GCA_002833115
74	Bifidobacterium longum strain APC1473 contig0001	GCA_002833125
75	Bifidobacterium longum strain APC1468 contig0001	GCA_002833135
76	Bifidobacterium longum strain APC1465 contig0001	GCA_002833175
77	Bifidobacterium longum strain APC1464 contig0001	GCA_002833185
78	Bifidobacterium longum strain APC1462 contig0001	GCA_002833205
79	Bifidobacterium longum strain DPC6323 contig0001	GCA_002833215
80	Bifidobacterium longum strain DPC6320 contig0001	GCA_002833255
81	Bifidobacterium longum strain APC1476 contig0001	GCA_002833265
82	Bifidobacterium longum strain APC1466 contig0001	GCA_002833285
83	Bifidobacterium longum strain APC1461 contig0001	GCA_002833315
84	Bifidobacterium longum strain UMB0788 .21837_8_87.1	GCA_002861445
85	Bifidobacterium longum strain DS9_3 DS9_3_1_length_540387_cov_64.025826	GCA_003094635
86	Bifidobacterium longum strain DS15_3 DS15_3_1_length_527990_cov_60.853375	GCA_003094855
87	Bifidobacterium longum strain DS18_3 DS18_3_1	GCA_003094935
88	Bifidobacterium longum strain DS1_3 DS1_3_1	GCA_003094955
89	Bifidobacterium longum strain DS7_3 DS7_3_1_length_615733_cov_105.419193	GCA_003094975
90	Bifidobacterium longum subsp. longum strain DS32_3 DS32_23_1_length_731416_cov_95.006808	GCA_003094995
91	Bifidobacterium longum strain UMA026 NODE_10_length_90004_cov_92.1793_pilon	GCA_003130775
92	Bifidobacterium longum subsp. longum strain BORI chromosome	GCA_003342655
93	Bifidobacterium longum strain N3A01 C2101	GCA_003369995
94	Bifidobacterium longum strain N6D05 C1079	GCA_003370005
95	Bifidobacterium longum strain N2G10 C5468	GCA_003370025
96	Bifidobacterium longum strain N2F05 C1257	GCA_003370035
97	Bifidobacterium longum strain N2E12 C2062	GCA_003370065
98	Bifidobacterium longum strain W35-1 C1918	GCA_003370095
99	Bifidobacterium longum strain N5E04 C3446	GCA_003370205
100	Bifidobacterium longum strain N3E01-2 C2806	GCA_003370225
101	Bifidobacterium longum strain 239-2 C1258	GCA_003370255
102	Bifidobacterium longum strain TM04-17 TM04-17.Scaf1	GCA_003436505
103	Bifidobacterium longum strain TM02-7 TM02-7.Scaf1	GCA_003436595
104	Bifidobacterium longum strain TF07-39 TF07-39.Scaf1	GCA_003437095
105	Bifidobacterium longum strain TF07-34 TF07-34.Scaf1	GCA_003437105
106	Bifidobacterium longum strain TF07-31 TF07-31.Scaf1	GCA_003437135
107	Bifidobacterium longum strain TM01-1 TM01-1.Scaf1	GCA_003437455
108	Bifidobacterium longum strain TF08-4AC TF08-4AC.Scaf1	GCA_003437695
109	Bifidobacterium longum strain TF06-45A TF06-45A.Scaf1	GCA_003437715
110	Bifidobacterium longum strain TF01-22 TF01-22.Scaf1	GCA_003437995
111	Bifidobacterium longum strain OM05-2BH OM05-2BH.Scaf1	GCA_003438385
112	Bifidobacterium longum strain TF06-12AC TF06-12AC.Scaf1	GCA_003438485
113	Bifidobacterium longum strain TM06-1 TM06-1.Scaf1	GCA_003466425
114	Bifidobacterium longum strain TM05-14 TM05-14.Scaf1	GCA_003466505
115	Bifidobacterium longum strain TM04-48B TM04-48B.Scaf1	GCA_003466545
116	Bifidobacterium longum strain Su859 genome assembly	GCA_900103055
117	Bifidobacterium longum strain DSM 20219 genome assembly	GCA_900104835
118	Bifidobacterium longum subsp. infantis strain NCTC13219 genome assembly	GCA_900445755
