## Supplementary table 3 for "Longitudinal Variability of *Bifidobacterium* Species in the Infant Gut is Independent of Maternal Milk HMO Composition"

Gene	Subspecies
UniRef90_B7GPC6	BL. infantis
UniRef90_B7GPC7	BL. infantis
UniRef90_D4BLB7	BL. infantis
UniRef90_B7GPE1	BL. infantis
UniRef90_B7GSG8	BL. infantis
UniRef90_B7GSH0	BL. infantis
UniRef90_A0A0A8MHE5	BL. infantis
UniRef90_B7GSH3	BL. infantis
UniRef90_B7GSN8	BL. infantis
UniRef90_A0A0M4LGC4	BL. infantis
UniRef90_B7GSP9	BL. infantis
UniRef90_A0A1S2VSX7	BL. infantis
UniRef90_B7GSQ5	BL. infantis
UniRef90_B7GSQ6	BL. infantis
UniRef90_B7GSQ7	BL. infantis
UniRef90_B7GSQ8	BL. infantis
UniRef90_A0A0M4LGC8	BL. infantis
UniRef90_D5LKC3	BL. infantis
UniRef90_B7GT17	BL. infantis
UniRef90_B7GT19	BL. infantis
UniRef90_D5LKC7	BL. infantis
UniRef90_B7GTB7	BL. infantis
UniRef90_B7GTC1	BL. infantis
UniRef90_B7GTC4	BL. infantis
UniRef90_B7GUA4	BL. infantis
UniRef90_B7GUC6	BL. infantis
UniRef90_B7GUC7	BL. infantis
UniRef90_B7GUD0	BL. infantis
UniRef90_A0A1S2VZE7	BL. infantis
UniRef90_A0A0M3T5P0	BL. infantis
UniRef90_B7GNQ1	BL. infantis
UniRef90_B7GNQ0	BL. infantis
UniRef90_B7GNP5	BL. infantis
UniRef90_B7GNP4	BL. infantis
UniRef90_B7GNP3	BL. infantis
UniRef90_A0A0A8N652	BL. infantis
UniRef90_B7GNN9	BL. infantis
UniRef90_B7GNN8	BL. infantis
UniRef90_B7GNN7	BL. infantis
UniRef90_B7GNK9	BL. infantis
UniRef90_A0A087AAY6	BL. infantis
UniRef90_B7GN43	BL. infantis
UniRef90_A0A0A8LXW3	BL. infantis
UniRef90_B7GN46	BL. infantis
UniRef90_B7GP62	BL. infantis
UniRef90_B7GP71	BL. infantis
UniRef90_B7GPL4	BL. infantis
UniRef90_B7GPL5	BL. infantis
UniRef90_A0A1S2VZK3	BL. infantis
UniRef90_B7GPM0	BL. infantis
UniRef90_B7GPM1	BL. infantis
UniRef90_A0A0A8M3K4	BL. infantis
UniRef90_B7GPM3	BL. infantis
UniRef90_B7GPM4	BL. infantis
UniRef90_B7GPM5	BL. infantis
UniRef90_B7GPM6	BL. infantis
UniRef90_A0A087BR20	BL. infantis
UniRef90_A0A0A8MSS4	BL. infantis
UniRef90_A0A1S2VXA9	BL. infantis
UniRef90_B7GPN8	BL. infantis
UniRef90_B7GPP0	BL. infantis
UniRef90_B7GPP1	BL. infantis
UniRef90_B7GPP5	BL. infantis
UniRef90_A0A0M4LRU7	BL. infantis
UniRef90_B7GUS9	BL. infantis
UniRef90_A0A0M4LPY7	BL. infantis
UniRef90_A0A083XCE2	BL. infantis
UniRef90_A0A083XCE1	BL. infantis
UniRef90_B7GP94	BL. infantis
UniRef90_B7GNU2	BL. infantis
UniRef90_A0A0M3T6D4	BL. infantis
UniRef90_A0A083XSL9	BL. infantis
UniRef90_B7GNZ9	BL. infantis
UniRef90_B7GTY4	BL. infantis
UniRef90_B7GTY5	BL. infantis
UniRef90_B7GMX9	BL. infantis
UniRef90_B7GQK9	BL. infantis
UniRef90_B7GQH4	BL. infantis
UniRef90_B7GQH2	BL. infantis
UniRef90_B7GQ53	BL. infantis
UniRef90_B7GNS1	BL. infantis
UniRef90_A0A0M4MD86	BL. infantis
UniRef90_A0A0M5L3E4	BL. infantis
UniRef90_B7GNR8	BL. infantis
UniRef90_B7GNR7	BL. infantis
UniRef90_B7GNR3	BL. infantis
UniRef90_B7GNR2	BL. infantis
UniRef90_B7GNR1	BL. infantis
UniRef90_B7GNR0	BL. infantis
UniRef90_B7GNQ9	BL. infantis
UniRef90_B7GNQ6	BL. infantis
UniRef90_B7GRL6	BL. infantis
UniRef90_A0A1S2VZ83	BL. infantis
UniRef90_B7GRP0	BL. infantis
UniRef90_A0A0A8M3J7	BL. infantis
UniRef90_B7GQ05	BL. infantis
UniRef90_B7GSX0	BL. infantis
UniRef90_B7GSX8	BL. infantis
UniRef90_B7GQP1	BL. infantis
UniRef90_B7GQP6	BL. infantis
UniRef90_B7GQV3	BL. infantis
UniRef90_B7GQV4	BL. infantis
UniRef90_B7GR17	BL. infantis
UniRef90_B7GR19	BL. infantis
UniRef90_B7GR20	BL. infantis
UniRef90_B7GRK9	BL. infantis
UniRef90_B7GQL2	BL. infantis
UniRef90_B7GQL8	BL. infantis
UniRef90_A0A0M3T6E2	BL. infantis
UniRef90_A0A0M4M1T8	BL. infantis
UniRef90_B7GNS8	BL. infantis
UniRef90_B7GNS7	BL. infantis
UniRef90_A0A0M4LJ92	BL. infantis
UniRef90_B7GRY6	BL. infantis
UniRef90_B7GUD8	BL. infantis
UniRef90_B7GPL9	BL. infantis
UniRef90_A0A0M3T696	BL. infantis
UniRef90_B7GTC6	BL. infantis
UniRef90_D6DAY8	BL. longum
UniRef90_A0A1V8QF39	BL. longum
UniRef90_A7K7F4	BL. longum
UniRef90_Q8G6R3	BL. longum
UniRef90_T2HYU3	BL. longum
UniRef90_D6ZXQ9	BL. longum
UniRef90_C5E8D8	BL. longum
UniRef90_D6ZSW5	BL. longum
UniRef90_C5E8K2	BL. longum
UniRef90_A0A395Y2P2	BL. longum
UniRef90_C5E8J4	BL. longum
UniRef90_Q841V6	BL. longum
UniRef90_V6XUT4	BL. longum
UniRef90_A0A087B1Z9	BL. longum
UniRef90_Q8G585	BL. longum
UniRef90_D6D9B2	BL. longum
UniRef90_D6D966	BL. longum
UniRef90_A0A1V8QIR0	BL. longum
UniRef90_C2GTH2	BL. longum
UniRef90_C5EAS6	BL. longum
UniRef90_Q8G614	BL. longum
UniRef90_C2GXA9	BL. longum
UniRef90_Q8G6B5	BL. longum
UniRef90_A0A0M4N2Y9	BL. longum
UniRef90_B3DRX9	BL. longum
UniRef90_A0A0A1GS68	BL. longum
UniRef90_C2GXH6	BL. longum
UniRef90_A0A374RBG0	BL. longum
UniRef90_C5EBT2	BL. longum
UniRef90_D6ZV67	BL. longum
UniRef90_D6DB55	BL. longum
UniRef90_A0A269T9T5	BL. longum
UniRef90_Q8G845	BL. longum
UniRef90_A0A087BS32	BL. longum
UniRef90_A0A0M0VJ90	BL. longum
UniRef90_T2I282	BL. longum
UniRef90_W4NCA7	BL. longum
UniRef90_A0A087BRS2	BL. longum
UniRef90_A0A087ACV6	BL. longum
UniRef90_T2I2D8	BL. longum
UniRef90_D6DBU6	BL. longum
UniRef90_A0A374SS55	BL. longum
UniRef90_A0A2N0TH99	BL. longum
UniRef90_C2GV16	BL. longum
UniRef90_Q8G4U6	BL. longum
UniRef90_A0A2U0BK38	BL. longum
UniRef90_Q8G4X2	BL. longum
UniRef90_Q8G4X3	BL. longum
UniRef90_A0A1S2W0P1	BL. longum
UniRef90_D6ZWW9	BL. longum
UniRef90_A0A061M1M5	BL. longum
UniRef90_Q8G7T8	BL. longum
UniRef90_A0A0A0UDR0	BL. longum
UniRef90_B3DNW2	BL. longum
UniRef90_T2I0R7	BL. longum
UniRef90_A0A395Y005	BL. longum
UniRef90_A0A087A5B9	BL. longum
UniRef90_E8MX06	BL. longum
UniRef90_Q8G736	BL. longum
UniRef90_D6ZSV1	BL. longum
UniRef90_D6D9Q0	BL. longum
UniRef90_B3DT97	BL. longum
UniRef90_A0A3D8UD04	BL. longum
UniRef90_B3DT95	BL. longum
UniRef90_A0A2K9AIQ3	BL. longum
UniRef90_C2GUL1	BL. longum
UniRef90_D6ZTC5	BL. longum
UniRef90_Q8G5L8	BL. longum
UniRef90_B3DSH6	BL. longum
UniRef90_D6D8Y9	BL. longum
UniRef90_E8MTF3	BL. longum
UniRef90_A0A2N0TDX5	BL. longum
UniRef90_A0A0A1GN66	BL. longum
UniRef90_B3DRD3	BL. longum
UniRef90_C2GYG8	BL. longum
UniRef90_A0A269TA10	BL. longum
UniRef90_C2GW26	BL. longum
UniRef90_F8AU93	BL. longum
UniRef90_A0A269T9D7	BL. longum
UniRef90_A0A087DNS5	BL. longum
UniRef90_A0A0A0UGJ3	BL. longum
UniRef90_Q8G846	BL. longum
UniRef90_Q8G847	BL. longum
UniRef90_Q8G848	BL. longum
UniRef90_Q8G849	BL. longum
UniRef90_T2I371	BL. longum
UniRef90_Q7WYJ6	BL. longum
UniRef90_A0A395Y055	BL. longum
UniRef90_D6DBR4	BL. longum
UniRef90_B3DPC3	BL. longum
