## Supplementary table 4 for "Longitudinal Variability of *Bifidobacterium* Species in the Infant Gut is Independent of Maternal Milk HMO Composition"

Sample	2FL	3FL	3SL	6SL+LNT	DSLNT	LDFT	LNDFH	LNFP1	LNFP2/3	LNH	LNnT	LSTa	LSTb	LSTc
inf01_10	1442.3656597870681	169.54426737317635	138.05205377051772	872.4759247969544	135.5016740705382	399.1098469653937	1087.1652531666305	486.9980049495744	848.3029780981416	61.85277387498315	184.56679205059805	74.28064354547226	115.13300850627624	52.554988117312426
inf01_14	1606.1350272926256	180.79461999546123	153.3489559344368	777.538428274061	172.92026311460515	361.3006742877032	1079.558977045556	435.3332469050206	832.4883323898199	47.70016625875892	144.45310330004904	60.19761234058583	102.85793114605177	30.027711349377846
inf02_10	1103.9301221024705	187.9273966942095	129.64582673949292	1243.6737415401217	79.60169451842938	305.66350940465674	976.8808017561832	465.44401828410304	1278.4402834009204	67.33464725787603	186.15652889665404	52.547940346375356	101.06115350359825	36.724090813906194
inf02_16	1006.848131340511	162.3290943905999	125.0692708809904	1120.1589479200409	60.80607514929393	245.94036179601306	822.6468129501428	393.5513517019739	1130.6226778851599	38.50560663901027	126.82581632808294	39.10996953252696	117.555664598115	32.16571495609815
inf02_3	1460.1515512652945	163.3163736853684	171.37263406060225	1752.5542238564842	170.61181036535316	376.5811300990899	1469.7335215291025	632.165022491556	1358.6610866828346	93.63667624156741	233.4712452970376	93.02918429499692	174.67606891187714	273.2830553780809
inf02_4	2247.5567471781433	17.555111351976162	279.58718564944866	2986.890139103413	261.7748324536693	612.3352839984257	2107.992092724869	929.0762016479807	2536.3122307057897	163.26654719008613	394.2484130948083	96.98921094091807	268.5641034546574	310.5722169820029
inf03_23	3465.140099723355	76.74586558368807	172.0367606729382	405.81528761848995	93.20812549846455	137.39885478410932	19.517630862500774	1070.1348967857555	309.44020948060563	49.22841359908671	141.5251182570865	82.65340266962839	73.60257942927689	40.998657401612434
inf03_7	5947.681997572389	20.119582794980207	311.63667394181766	1455.4757785798597	440.10169299513717	154.71197066102076	32.90666152819455	3017.195911281614	400.2366483751111	135.4571112799291	211.5297788830723	101.7479571419845	145.08983610928172	171.01977804430584
inf04_14	1693.3737271533807	144.298986593965	167.35830440131326	1406.3435476949428	302.839563963479	339.174132196573	1509.601044009884	1049.254447187721	1099.0058249646738	74.73934613817185	238.94295606318084	89.53350093877977	223.4166553634117	108.5527252048215
inf04_17	1941.3879848339955	151.62371156947765	215.56084175978395	2011.243825658684	381.8302781094705	346.89280245782635	1847.1441520835638	1739.7689317457048	1130.6341433057858	93.58001924808022	210.1917713748672	107.98268244247393	284.8107132379352	117.81578158248098
inf04_29	1487.7516664810425	258.95050469201226	352.2292534307688	375.5970589561805	239.96926645896085	838.4609037750245	872.602410951134	365.64809759965226	664.6115183640234	45.351222059783865	150.8458795075325	81.75562342751401	137.10739560781553	23.009126763343026
inf05_12	1278.8491156853456	177.84112514790985	171.1971509406144	1106.3447649021123	176.29806420361234	291.5166538330774	1119.2533430787814	504.872544196418	1084.938835818211	84.73893392167724	207.74238746004036	73.3930979259686	134.26305126315495	34.59494118191551
inf05_15	1345.8555123954818	291.1283889817941	175.71033777805826	852.9648328034187	158.88247762375116	347.53847609376027	1180.6185415359857	491.4450304123652	888.0392592279485	68.40707457626148	154.8807797682848	91.12172870400116	119.23742365549604	36.667067603507235
inf05_19	1205.9633861346217	153.50239377288977	158.64418027309202	742.814639699781	120.09626607864786	311.68154795237837	959.1387425295449	379.41375431688726	802.1653167399502	61.112330754475906	152.78390739473713	54.78784984734687	87.19728198241336	40.36420167732578
inf06_23	19.43429720892558	349.9812294833617	119.4359061737552	1083.0528585426612	118.99105188366227	0	0	161.39288111862626	1553.865496702091	103.25493762449356	191.0102282864772	19.59050708414111	75.66496620042028	27.908798027847013
inf06_26	26.40277409210645	386.5582079303229	131.55858449461155	1033.7946500962319	114.32163763510002	0	12.406851817419785	168.75825235346002	1574.8691037955102	90.63896732983616	182.97965774620423	90.72320167854875	138.44410245618928	117.10915370179819
inf06_31	8.970181267084214	212.9335125885207	105.26953758759065	817.9322615038149	134.30191478205577	0	22.58940968125136	136.74677163403436	1176.7413216027103	105.17107244704735	118.90272004491509	88.66693850109195	102.51769611486935	49.873537298472726
inf07_11	1445.4004252989744	197.07299212107722	148.479517914588	1372.2944913173335	183.76879333163237	384.8580632950295	1600.2633568575507	609.3575204936182	1225.3617036543171	133.29697088715974	194.2872245266078	98.43689877103728	144.7708062299423	189.1466805313809
inf07_9	1670.488636165751	253.78168764256787	145.94640001777813	1593.0730810184232	53.44493332967626	397.2919339794354	1392.3382684013702	663.1734020222638	1086.1255743607123	121.11194297085206	194.18876887131006	87.65638761848341	126.86902590640005	141.20425283596435
inf08_19	10.866075616817364	346.03823836631994	150.9875106088599	1584.6239412612417	181.25492407440112	0	23.665719546968536	257.4663732056473	2367.47725045022	126.67617848447732	252.0633927442177	82.37537378581072	136.5210718802729	0
inf08_21	26.794872027276153	370.5393370213022	137.22308813413736	837.5046246866247	197.2692609302154	0	26.47329969697939	192.95009336971046	1752.8451418800457	87.57677060007444	138.13467043733283	134.77230549722273	169.42642496463642	67.50789717115481
inf08_28	0	370.5384096176099	130.8273955651385	645.5632542882951	81.87584753090636	0	0	130.12321780807068	1193.493894358454	46.864922623621716	124.28592021280507	81.14181066124624	85.93535361527877	0
inf09_12	92.5548099166738	376.02820061114437	106.92462503246297	717.8641391671646	97.53193017185947	157.96372560519634	100.84068815729258	148.1544173664965	1024.6663534041584	82.13987264070181	74.03469825320394	105.25954011313273	93.21546676283235	58.91580382006676
inf10_16	3694.433579258089	75.9433690358005	163.6926125637895	530.8740370887348	96.09814638750036	109.94733021036923	0	1426.3984030430215	231.01319067145383	30.205734033267078	91.54493534417654	65.44830102723765	97.44462532386551	18.471276392697906
inf10_19	3176.3006607925736	16.739988452010785	145.5313994142465	589.7491176294761	85.96658082600604	88.68396323099849	11.76675303916098	1358.3035469799502	209.51337291002747	36.97654500987009	74.97694180838506	60.48534541775258	82.61078887181158	14.474220584027892
inf10_23	3419.9891469736435	59.126265552692594	139.19493508525096	485.83130747037535	71.2529563699654	112.45842381414482	10.74015623509958	1255.7165864931317	233.10904174515863	31.105450107711164	68.47432595561172	76.54602118649044	74.89483457408045	16.094122507112164
inf11_27	1162.5581499856673	187.57995667271615	160.06366128636517	480.6534251389256	100.11306347037096	298.93251286654566	472.6488471070563	244.90111036902738	660.7503343306912	41.674069299984424	86.4237120072668	31.333203941441536	57.109663703657276	18.90764063375342
inf11_32	1085.642448579747	21.09464657187827	256.5755671755175	366.0193821712503	129.28915145130566	444.3353111712636	411.14737076412865	201.46017427318014	592.4507259589028	44.06135882535723	60.49037959016584	77.17091167204337	133.69464692218466	0
inf12_20	3057.7248891013624	22.106569164610338	228.1726360032686	470.82689762053485	61.68074253791185	285.979752842754	527.6658127177102	577.3416436026811	380.326548274647	122.02615254048547	315.3866215039336	63.94154831790995	57.85838880067514	12.74231302145576
inf13_21	19.96808720563647	247.48453528413864	114.36808670083755	1182.5698056514118	116.75705158946414	0	16.06079118287431	179.63461510456713	2023.1112506640136	124.23370653590949	163.88908470796852	57.0826740784265	102.98139032946467	64.09742509855877
inf13_25	19.826309538327322	405.2942252928809	109.14072602111091	629.6854957491704	157.0609886782617	0	0	143.69668429373408	1358.8465359693973	155.51897611552482	120.06602563283018	100.56950232434987	109.15412365491659	81.24721960947264
inf14_1	1429.2871777121704	130.4701436686039	145.24364674917544	2715.625754685927	411.4742647158125	479.3102703818602	2103.503005567046	833.2388839898052	1632.9374008800412	248.5625872223818	254.8939207187893	143.2664800562065	236.61892285854316	389.3826296066295
inf14_14	701.7279496368798	327.16303799129565	125.3031817277884	1306.35602016342	153.52451858119093	232.00957932298067	898.6416423652835	366.9409316623307	1298.0177375395365	166.83183255769046	215.5137297696143	70.76512023635193	76.84322481264472	50.4167597087108
inf14_6	960.6467703410503	230.38001244534445	138.80004050260047	1733.7965152720885	253.1411205136466	293.01886363360217	1220.0207350761725	492.1015328845131	1562.8812935626806	188.1649807290747	255.77502002209232	99.65770894948473	162.5873264459387	170.97411252944596
inf15_19	941.056080630898	339.8726597327794	141.06272435183186	1358.478066493313	227.9540893351308	188.91373272954274	700.3446223110374	533.9868489229231	972.1757835581299	105.83791523488249	207.90544001361695	151.03989365740898	157.69737893906463	15.026514795440868
inf15_23	1089.577457487913	29.18208975734167	150.52362325042887	1583.2267079475278	271.41465210080634	202.7168985781782	1124.4989350861001	737.8556887333143	1057.7438051656407	80.55767753088504	220.73436127366722	139.6294743740883	223.75903708195335	18.68732398684416
inf15_27	842.5746960900765	223.53327832395246	155.7562874938334	795.3650721941962	207.27929390780528	215.65172581051826	571.699791524593	324.29706210234076	756.3301519887932	45.96705671896687	86.92124825065278	97.35088513943873	144.4148246967426	9.252229639246567
inf16_41	23.062472127388993	315.5319090664455	203.9132456237692	643.1567330429895	201.27755633062304	0	589.117517121083	172.32772096201322	1455.733989157859	132.49809555185846	71.42899575885608	103.7756180991747	131.47298394593574	0
inf16_6	0	22.957301612165402	143.53793191477567	1717.3346836379421	236.55672220158303	0	16.77806899527301	241.1062285920237	1937.008590231359	197.78631413835325	156.9384830019592	163.9949914921194	171.3913688055929	130.62307626965531
inf17_21	0	332.5312136510131	174.60731735741032	1035.1444848726412	144.73818787466615	0	0	175.2268181344004	1291.2267099804635	89.33372677405023	121.41934457872726	111.23519728439382	128.83652754712966	49.43075202720666
inf17_37	10.685618401630247	41.03686811543876	244.59410056623636	644.863853193388	172.1994143282806	0	331.30971787261217	121.93738543969769	1406.9717979305349	67.53742916554725	60.54281211351444	57.97453815045253	153.51155374183304	0
inf18_2	1045.9300284804722	126.10022957547645	83.92824155231233	1289.8321070539446	238.05051879475275	198.52641575873645	1077.232591947462	745.7772017955928	626.3380533721762	102.80163916941311	207.49680039600446	89.87371279217454	114.07948606636856	189.47655801079117
inf18_24	1217.0699915670825	26.769565434149392	175.42562162300382	1318.2941595358877	176.20110711634976	205.58823495236777	990.0829053834603	736.8426496658009	924.7929140076754	48.58961502745826	212.55364403148272	95.09664285385136	162.1376140765344	13.112851065813011
inf18_26	1070.5611264434335	207.93908832165891	193.2654969359049	879.289818660667	178.82831827685263	241.48630506929615	863.4197731061188	516.3677386807349	863.1236093837725	62.12362624618294	196.90676249723504	111.79077512702058	130.25672953843306	17.048841411838826
inf18_6	1236.4938418941144	15.73700914546739	106.38051132202553	2882.3712546368556	279.7371266211702	127.31523538337026	1536.388715738105	1558.3891005916364	1048.7261174348243	102.86771652524365	266.3069908773037	111.42080792899813	191.7466157114932	141.01508413020665
inf18_9	1186.6158314869301	21.50114397215558	132.82001713891265	1649.7096616846666	226.31604903002165	214.78094113383563	1243.0960470315783	848.8196838475392	1048.7571124295107	73.4493990699805	259.61973617418306	85.30198807096345	156.98981627947663	81.94465529855992
inf21_12	4319.841341822387	33.081816532353436	185.41190905517809	1392.5188013839934	160.6337987543005	305.1160744288909	1135.0727622085265	1891.6626179727625	752.9735853165145	282.8688108985213	567.1053973837859	137.77862607138619	111.01506381426987	304.9747206632517
inf22_23	26.954838078087178	247.41302523365673	146.53811740931496	1257.709381431248	132.56994366903177	20.430212375008228	251.9749609423021	179.11994771196888	1378.7924992850017	96.45833816824872	161.05424920374026	93.94628987127054	137.1674145727461	35.80148550631724
inf22_26	8.812012764939434	189.48727950388806	141.17198333534523	1190.4024092952673	107.69541524078018	0	217.25602927343434	155.81528529420154	1089.6808163080004	80.637227734333	119.14594381800306	84.2832735515986	97.02350561077908	0
inf22_34	0	249.22559322402952	194.2754074714418	1038.6821715167396	139.0692141474789	0	317.98658698591186	211.8313834565574	1256.441018979217	60.043535624488825	70.19906883570846	93.86538961640748	126.86804510949341	0
